# Conserving a threatened North American walnut: a chromosome-scale reference genome for butternut (*Juglans cinerea*)

**DOI:** 10.1101/2023.05.12.539246

**Authors:** Cristopher R. Guzman-Torres, Emily Trybulec, Hannah LeVasseur, Harshita Akella, Maurice Amee, Emily Strickland, Nicole Pauloski, Martin Williams, Jeanne Romero-Severson, Sean Hoban, Keith Woeste, Carolyn C. Pike, Karl C. Fetter, Cynthia N. Webster, Michelle L. Neitzey, Rachel J. O’Neill, Jill L. Wegrzyn

## Abstract

With the advent of affordable and more accurate third generation sequencing technologies and the associated bioinformatic tools, it is now possible to sequence, assemble, and annotate more species of conservation concern than ever before. *Juglans cinerea*, commonly known as butternut or white walnut, is a member of the walnut family, native to the Eastern United States and Southeastern Canada. The species is currently listed as Endangered on the IUCN Red List due to decline from an invasive fungus known as *Ophiognomonia clavigignenti-juglandacearum* (Oc-j) that causes butternut canker. Oc-j creates visible sores on the trunks of the tree which essentially starves and slowly kills the tree. Natural resistance to this pathogen is rare. Conserving butternut is of utmost priority due to its critical ecosystem role and cultural significance. As part of an integrated undergraduate and graduate student training program in biodiversity and conservation genomics, the first reference genome for *Juglans cinerea* is described here. This chromosome-scale 539 Mb assembly was generated from over 100X coverage of Oxford Nanopore long reads and scaffolded with the *Juglans mandshurica* genome. Scaffolding with a closely related species oriented and ordered the sequences in a manner more representative of the structure of the genome without altering the sequence. Comparisons with sequenced Juglandaceae revealed high levels of synteny and further supported *J. cinerea’s* recent phylogenetic placement. Comparative assessment of gene family evolution revealed a significant number of contracting families, including several associated with biotic stress response.
