## Supplemental Table 1 for "Conserving a threatened North American walnut: a chromosome-scale reference genome for butternut (*Juglans cinerea*)"

### Sheet: Sheet1
Database: f+b+a+v
name	taxID	taxRank	genomeSize	numReads	numUniqueReads	abundance
Acinetobacter baumannii	470	species	4441008	47285	46383	0
Lactiplantibacillus plantarum	1590	species	6247320	14109	14093	0
Clostridium tetani	1513	species	2869591	11723	10902	0
Clostridium botulinum	1491	species	4218882	8747	8574	0
Rippkaea orientalis PCC 8801	41431	strain	4787694	6570	5818	0
Calothrix sp. PCC 7716	2853227	species	12367066	3527	3506	0
Synechococcus sp. JA-3-3Ab	321327	species	2932766	2679	2646	0
Calothrix	1186	genus	0	1071	0	0
Nostocaceae	1162	family	7733756	1061	0	0
Tolypothrix	111782	genus	0	1059	0	0
Aphanizomenonaceae	1892259	family	4347951	998	0	0
Pseudanabaena sp. PCC 7367	82654	species	4885680	928	869	0
Microcystis aeruginosa	1126	species	5047882	796	0	0
Microcystis viridis NIES-102	213615	strain	5874197	750	0	0
Nostocales	1161	order	6379434	659	0	0
Chroococcaceae	1890464	family	0	562	0	0
Leptolyngbyaceae	1890438	family	6523096	553	0	0
Oscillatoria acuminata PCC 6304	56110	strain	7804270	430	334	0
Candidatus Sulcia muelleri	336810	species	285352	362	252	0
Rickettsia japonica	35790	species	1283087	358	347	0
Sphingomonas paucimobilis	13689	species	20917910	340	2	0
Cyanobacteria	1117	phylum	4897789	268	260	0
Thermanaerosceptrum fracticalcis	1712410	species	3805411	259	1	0
Candidatus Desulforudis audaxviator	471827	species	2349476	258	0	0
Crocosphaera subtropica ATCC 51142	43989	strain	5460377	245	127	0
Candidatus Desulforudis audaxviator MP104C	477974	strain	2349476	223	0	0
Candidatus Liberibacter africanus PTSAPSY	1277257	strain	1192232	222	217	0
Acaryochloris marina S15	2762553	strain	7112772	197	58	0
Sphingobium yanoikuyae	13690	species	28886544	188	147	0
Geminocystis sp. NIES-3709	1617448	species	4426059	176	6	0
Enterococcus faecium	1352	species	2969925	153	7	0
Acaryochloris sp. 'Moss Beach'	2740837	species	7254703	140	0	0
Oxynema aestuarii AP17	2064643	strain	6357750	139	75	0
Geminocystis sp. NIES-3708	1615909	species	4042078	134	0	0
Anabaena sp. WA102	1647413	species	5782034	123	7	0
Brevundimonas sp. Bb-A	2560058	species	3281994	123	106	0
Bacillus velezensis	492670	species	4031427	112	2	0
Dolichospermum flos-aquae CCAP 1403/13F	315271	strain	5220684	111	14	0
Dolichospermum sp. UHCC 0315A	1914871	species	5642022	107	0	0
Klebsiella pneumoniae subsp. pneumoniae	72407	subspecies	456926330	102	102	0
Brettanomyces bruxellensis	5007	species	13150648	101	74	0
Anabaena sp. 90	46234	species	5305675	94	2	0
Kurthia sp. 11kri321	1750719	species	2964527	91	0	0
Oceanobacillus zhaokaii	2052660	species	4103611	90	0	0
Crocosphaera subtropica	2546360	species	5460377	83	0	0
Pseudomonas sp. CIP-10	2892442	species	6473352	81	5	0
Thermothelomyces thermophilus ATCC 42464	573729	strain	38744216	80	1	0
Chroococcidiopsidaceae	1890528	family	6689401	80	0	0
Synechococcales	1890424	order	2952097	79	0	0
Rhizoctonia solani	456999	species	40703773	74	4	0
Gloeothece citriformis PCC 7424	65393	strain	6554169	66	0	0
Gloeothece verrucosa PCC 7822	497965	strain	7841948	66	0	0
Rickettsia tillamookensis	2761623	species	1438973	56	56	0
Dolichospermum	748770	genus	5220684	54	0	0
Coleofasciculaceae	1892251	family	7966510	50	0	0
Thermothielavioides terrestris NRRL 8126	578455	strain	36912256	49	6	0
Rippkaea orientalis	2546366	species	4787694	49	0	0
Pseudanabaenales	2881377	order	5440286	48	0	0
Calothrix sp. NIES-3974	2005462	species	5985875	47	0	0
Streptacidiphilus bronchialis	2126346	species	7090212	47	27	0
Microcystis viridis	44822	species	5874197	46	0	0
Chroococcales	1118	order	4780641	43	0	0
Prochlorococcus	1218	genus	1879471	43	0	0
Oxynema aestuarii	2874213	species	6357750	43	0	0
Geminocystis	669357	genus	0	42	0	0
Leptothermofonsia	2917830	genus	6426061	42	0	0
Gloeothece	28070	genus	7198058	41	0	0
Oscillatoria acuminata	118323	species	7804270	41	0	0
Acaryochloris marina MBIC11017	329726	strain	8361599	41	12	0
Desulfobacula toluolica Tol2	651182	strain	5197905	40	39	0
Fischerella sp. NIES-3754	1752063	species	5826863	39	0	0
Spiroplasma	2132	genus	1260491	35	0	0
Williamsoniiplasma luminosum	214888	species	1031560	35	0	0
Merismopediaceae	1890428	family	3570073	32	0	0
Nostoc	1177	genus	9280782	30	0	0
Calothrix sp. PCC 6303	1170562	species	6960392	30	0	0
Alphaproteobacteria	28211	class	4183654	29	0	0
Campylobacter geochelonis	1780362	species	2167961	29	28	0
Sphingobium sp. LF-16	2185111	species	4572548	25	12	0
Sphingobium sp. PAMC28499	2565554	species	4880615	25	22	0
Gammaproteobacteria	1236	class	10431233	23	0	0
Botrytis cinerea B05.10	332648	strain	42630066	23	8	0
Ascomycota	4890	phylum	23592549	21	0	0
Kitasatospora sp. MMS16-BH015	2018025	species	8963858	20	0	0
Acinetobacter lwoffii	28090	species	23931306	19	14	0
Enterobacterales	91347	order	12455404	19	0	0
Agaricomycetes	155619	class	0	19	0	0
Lactobacillales	186826	order	3095908	19	0	0
Actinomycetia	1760	class	6000352	18	0	0
Ammonifex degensii KC4	429009	strain	2157067	18	2	0
Neisseria gonorrhoeae	485	species	2216159	17	11	0
Spiroplasma gladiatoris	2143	species	1164642	17	0	0
Oscillatoriales	1150	order	7621641	16	0	0
Chroococcidiopsis	54298	genus	6689401	16	0	0
Planococcus maritimus	192421	species	6630664	16	0	0
Planctopirus limnophila DSM 3776	521674	strain	5460085	16	0	0
Synechococcaceae	1890426	family	3119495	16	0	0
Tolypothrix sp. PCC 7910	2099387	species	8761534	16	0	0
Planctopirus ephydatiae	2528019	species	5214061	16	0	0
Trichormus azollae	1164	species	5486145	15	0	0
Synechococcus	1129	genus	2788739	14	0	0
Cutibacterium acnes	1747	species	2906536	13	7	0
Malassezia restricta	76775	species	7369627	13	2	0
Ralstonia insidiosa	190721	species	12164766	13	9	0
Methylobacterium radiotolerans JCM 2831	426355	strain	6899110	13	3	0
Weissella ceti	759620	species	4135763	13	0	0
Oscillatoriaceae	1892254	family	8595060	13	0	0
Calothrix sp. NIES-2098	1954171	species	8878628	13	0	0
Synechococcus sp. JA-2-3B'a(2-13)	321332	species	3046682	12	0	0
Clostridium	1485	genus	4626378	11	0	0
Methylobacterium radiotolerans	31998	species	6899110	11	3	0
Leptolyngbya sp. PCC 7376	111781	species	5125950	11	4	0
Acaryochloris marina	155978	species	7737185	11	0	0
Aspergillus luchuensis	1069201	species	37287723	11	6	0
Nostoc edaphicum CCNP1411	1472755	strain	8316316	11	11	0
Brettanomyces nanus	13502	species	10186858	10	7	0
Sphingobium	165695	genus	4589609	10	0	0
Comamonas thiooxydans	363952	species	33254382	10	0	0
Geobacillus sp. Y412MC52	550542	species	3673940	10	0	0
Staphylococcus aureus	1280	species	3475110	9	8	0
Crinalium epipsammum	241425	species	5620407	9	0	0
Sugiyamaella lignohabitans	796027	species	15938258	9	1	0
Novosphingobium decolorationis	2698673	species	4750375	9	1	0
Leptothermofonsia sichuanensis	2917832	species	6426061	9	0	0
Saccharomycetales	4892	order	11715326	8	0	0
Tistrella mobilis KA081020-065	1110502	strain	6512983	8	0	0
Methylobacterium sp. C1	1479019	species	6459145	8	0	0
Malasseziomycetes	1538075	class	0	8	0	0
Dermocarpellaceae	1890498	family	5544990	8	0	0
Ralstonia pickettii	329	species	9649472	7	7	0
Morganella morganii	582	species	25824371	7	0	0
Saccharomycetaceae	4893	family	10747628	7	0	0
Stenotrophomonas maltophilia	40324	species	4684682	7	1	0
Synechococcus sp. PCC 7502	1173263	species	3583735	7	1	0
Hymenobacter sp. PAMC 26554	1484116	species	5451254	7	7	0
Sphingomonas sp. NIC1	1961362	species	3660563	7	5	0
Erythrobacter aureus	2182384	species	3372129	7	0	0
Shewanella sp. WPAGA9	2775245	species	4942986	7	0	0
Proteus mirabilis	584	species	3973324	6	0	0
Priestia megaterium	1404	species	6383812	6	0	0
Loigolactobacillus coryniformis	1610	species	3045091	6	0	0
Liquorilactobacillus nagelii	82688	species	2547117	6	0	0
Sphingobium cloacae	120107	species	4547566	6	1	0
Lentilactobacillus parabuchneri	152331	species	7868815	6	0	0
Leptotrichia wadei	157687	species	9593708	6	0	0
Rhizorhabdus wittichii	160791	species	5915246	6	2	0
Brevundimonas nasdae	172043	species	7570927	6	0	0
Sneathia vaginalis	187101	species	1330224	6	4	0
Loigolactobacillus backii	375175	species	14123253	6	0	0
Methylorubrum populi BJ001	441620	strain	5848997	6	5	0
Novosphingobium sp. THN1	1016987	species	4649073	6	0	0
Flavobacterium branchiophilum FL-15	1034807	strain	3563292	6	2	0
Pseudothermotoga hypogea DSM 11164 = NBRC 106472	1123384	strain	4330581	6	0	0
Sphingomonas sp. AAP5	1523415	species	4382271	6	6	0
Acaryochloridaceae	1890429	family	7737185	6	0	0
Pseudanabaenaceae	1890436	family	0	6	0	0
Hypericibacter adhaerens	2602016	species	5865246	6	1	0
Tepidiformia	2682225	class	0	6	0	0
Porphyrobacter sp. GA68	2883480	species	2541418	6	5	0
Myroides odoratus	256	species	8410197	5	1	0
Burkholderia glumae	337	species	6878727	5	0	0
Providencia rettgeri	587	species	126907571	5	0	0
Synechocystis	1142	genus	3570073	5	0	0
Aspergillus	5052	genus	0	5	0	0
Dactylococcopsis	13034	genus	3781008	5	0	0
Moraxella osloensis	34062	species	27122274	5	0	0
Enterococcaceae	81852	family	2930843	5	0	0
Bacillaceae	186817	family	6162261	5	0	0
Sugiyamaella	410829	genus	0	5	0	0
Pseudothermotoga thermarum DSM 5069	688269	strain	2039943	5	0	0
cyanobacterium endosymbiont of Epithemia turgida	718217	species	0	5	0	0
Candidatus Puniceispirillum marinum	767892	species	2753527	5	0	0
cyanobacterium endosymbiont of Rhopalodia gibberula	1763363	species	3020309	5	0	0
Candidatus Fokinia solitaria	1802984	species	837348	5	0	0
Kovacikia	1874526	genus	0	5	0	0
Aphanothecaceae	1890450	family	4443416	5	0	0
Sphingobium sp. YG1	2082188	species	5563895	5	5	0
Brevundimonas sp. 'scallop'	2562582	species	3047905	5	4	0
Stenotrophomonas sp. PAMC25021	2565559	species	4727871	5	2	0
Tepidiforma bonchosmolovskayae	2601677	species	2746948	5	2	0
Hypericibacter terrae	2602015	species	5894118	5	0	0
Gramella sp. MT6	2705471	species	3770983	5	1	0
Levilactobacillus	2767886	genus	2464052	5	0	0
Prochlorococcaceae	2881426	family	2034690	5	0	0
Shewanella	22	genus	5183383	4	0	0
Pseudomonas aeruginosa	287	species	7072692	4	0	0
Staphylococcus haemolyticus	1283	species	2697861	4	3	0
Actinomycetaceae	2049	family	2346641	4	0	0
Pichia kudriavzevii	4909	species	10812555	4	1	0
Pichia	4919	genus	0	4	0	0
Ceratobasidiaceae	5250	family	0	4	0	0
Brettanomyces	13366	genus	0	4	0	0
Sclerotiniaceae	28983	family	42630066	4	0	0
Candidatus Liberibacter africanus	34020	species	1192232	4	0	0
Bartonella henselae	38323	species	1931047	4	0	0
Mycoplasma mycoides subsp. capri	40477	subspecies	23810155	4	2	0
Chroococcidiopsis thermalis	54299	species	6689401	4	0	0
Euhalothece	65097	genus	3524308	4	0	0
Halothece	76023	genus	0	4	0	0
Sphingomonas koreensis	93064	species	4819238	4	3	0
[Phormidium] sp. ETS-05	222819	species	6286783	4	0	0
Heliorestis convoluta	356322	species	3218981	4	1	0
Proteus terrae subsp. cibarius	626774	subspecies	49421585	4	0	0
Candidatus Liberibacter solanacearum CLso-ZC1	658172	strain	1258278	4	0	0
Aspergillaceae	1131492	family	0	4	0	0
Ustilaginoidea virens	1159556	species	37158136	4	0	0
Sphingobium baderi	1332080	species	4583422	4	3	0
Thermotoga caldifontis	1508419	species	2014912	4	0	0
Thermotoga profunda	1508420	species	2187612	4	0	0
Pseudothermotoga	1643951	genus	2668931	4	0	0
Murdochiella vaginalis	1852373	species	3342982	4	0	0
Morganellaceae	1903414	family	13499359	4	0	0
Sphingomonas sp. FARSPH	2219696	species	3761538	4	2	0
Oculatellaceae	2303507	family	5525100	4	0	0
Sphingomonas sp. PAMC26645	2565555	species	4283956	4	3	0
Elizabethkingia sp. 2-6	2575699	species	4394713	4	0	0
Hymenobacter sp. BRD128	2675878	species	4877965	4	4	0
Moraxellaceae	468	family	4092857	3	0	0
Proteus	583	genus	19122744	3	0	0
Porphyrobacter	1111	genus	0	3	0	0
Enterococcus faecalis	1351	species	3034615	3	3	0
Bacillus thuringiensis	1428	species	6812999	3	1	0
Kurthia zopfii	1650	species	3061888	3	0	0
Eurotiales	5042	order	0	3	0	0
Basidiomycota	5204	phylum	0	3	0	0
Brevundimonas vesicularis	41276	species	3345527	3	2	0
Devosia	46913	genus	0	3	0	0
Pseudoalteromonas	53246	genus	4533478	3	0	0
Delftia acidovorans	80866	species	6767514	3	0	0
Achromobacter xylosoxidans	85698	species	7359146	3	0	0
Cupriavidus oxalaticus	96344	species	28658331	3	0	0
Pleurocapsa sp. PCC 7327	118163	species	4986817	3	2	0
Nodularia	159191	genus	5386612	3	0	0
Novosphingobium sp. KA1	164608	species	5784097	3	1	0
Prochlorococcus marinus str. NATL1A	167555	strain	1864731	3	0	0
Oscillatoria nigro-viridis PCC 7112	179408	strain	8272254	3	0	0
Delftia tsuruhatensis	180282	species	20033614	3	0	0
Sphingomonadales	204457	order	4116020	3	0	0
Methylorubrum populi	223967	species	5848997	3	2	0
Agarivorans	261825	genus	0	3	0	0
Methylobacterium aquaticum	270351	species	14837746	3	3	0
Sphingobium fuliginis	336203	species	5414624	3	2	0
Acetomicrobium mobile DSM 13181	891968	strain	2160700	3	3	0
Leptolyngbya sp. BL0902	1115757	species	4710209	3	2	0
Pichiaceae	1156497	family	0	3	0	0
Planococcus antarcticus DSM 14505	1185653	strain	3804624	3	0	0
Prochlorococcus sp. MIT 0801	1501269	species	1929203	3	0	0
Rhizorhabdus dicambivorans	1850238	species	5541299	3	0	0
Bartonella sp. Raccoon60	1933912	species	1615700	3	0	0
Leptothermofonsia sichuanensis PKUAC-SCTE412	2016068	strain	6426061	3	2	0
Brevundimonas sp. SGAir0440	2579977	species	3153531	3	2	0
Methylobacterium sp. WL1	2603276	species	6251194	3	3	0
Anthocerotibacter panamensis C109	2778476	strain	4187797	3	2	0
Brevundimonas sp. CS1	2813778	species	3300602	3	2	0
Bacteria	2	superkingdom	0	2	2	0
Hyphomicrobiales	356	order	5948460	2	0	0
Bartonella	773	genus	1830994	2	0	0
Microcystis	1125	genus	5151171	2	0	0
Synechocystis sp. PCC 6803	1148	species	3570073	2	0	0
Piscirickettsia salmonis	1238	species	3507509	2	0	0
Deinococcus	1298	genus	6132781	2	2	0
Streptococcus pneumoniae	1313	species	2114074	2	0	0
Planococcus	1372	genus	3804624	2	0	0
Erysipelatoclostridium ramosum	1547	species	3247604	2	0	0
Actinomyces	1654	genus	3097489	2	0	0
Burkholderia pseudomallei	28450	species	7728704	2	2	0
Pseudomonas savastanoi	29438	species	6165469	2	1	0
Clostridiaceae	31979	family	4485234	2	0	0
Cutibacterium avidum	33010	species	2526138	2	0	0
Anaerococcus vaginalis	33037	species	1893964	2	0	0
Chaetomiaceae	35718	family	37828236	2	0	0
Cantharellales	36064	order	0	2	0	0
Rhodospirillaceae	41295	family	3999270	2	0	0
Sphingomonadaceae	41297	family	4588392	2	0	0
Zygotorulaspora mrakii	42260	species	10450160	2	0	0
Candida dubliniensis	42374	species	14618422	2	0	0
Pseudomonas citronellolis	53408	species	14631203	2	0	0
Bacilli	91061	class	4049109	2	0	0
Gloeocapsa	102231	genus	0	2	0	0
Sphingobium xenophagum	121428	species	9180444	2	2	0
Talaromyces rugulosus	121627	species	35758560	2	1	0
Pseudomonadaceae	135621	family	9062631	2	0	0
Sphingobium amiense	135719	species	4773922	2	0	0
Novosphingobium resinovorum	158500	species	6918128	2	0	0
Malasseziales	162474	order	0	2	0	0
Tistrella mobilis	171437	species	6512983	2	0	0
Clostridia	186801	class	3941853	2	0	0
Pseudomonas rhizosphaerae	216142	species	4688635	2	2	0
Methylorubrum extorquens AM1	272630	strain	13003629	2	2	0
Erythrobacteraceae	335929	family	3052398	2	0	0
Rhizorhabdus wittichii RW1	392499	strain	5915246	2	0	0
Treponema pedis	409322	species	2889325	2	0	0
Actinopolyspora erythraea	414996	species	5243930	2	2	0
Nocardioides marinisabuli	419476	species	4170026	2	1	0
Sphingobium japonicum UT26S	452662	strain	4424862	2	1	0
Oscillatoria nigro-viridis	482564	species	8272254	2	0	0
Sphingobium sp. RSMS	520734	species	5127759	2	2	0
Thermobaculum terrenum ATCC BAA-798	525904	strain	3101581	2	2	0
Candidatus Liberibacter solanacearum	556287	species	1258278	2	0	0
Sphingomonas melonis TY	621456	strain	4196755	2	1	0
Sphingobium sp. SYK-6	627192	species	4348133	2	2	0
Pseudanabaena sp. ABRG5-3	685565	species	5657972	2	0	0
Methylobacterium oryzae CBMB20	693986	strain	6286629	2	1	0
Delftia sp. Cs1-4	742013	species	6685842	2	0	0
Sphingomonas sp. MM-1	745310	species	4633613	2	0	0
Desulfitobacterium metallireducens DSM 15288	871968	strain	3176073	2	2	0
Novosphingobium pentaromativorans US6-1	1088721	strain	5457578	2	0	0
Cutibacterium acnes HL096PA1	1134454	strain	2549775	2	0	0
Gloeocapsa sp. PCC 7428	1173026	species	5882710	2	2	0
Allocoleopsis franciscana PCC 7113	1173027	strain	7966510	2	2	0
Acetobacter pasteurianus 386B	1266844	strain	3078647	2	2	0
Planktomarina temperata	1284658	species	3288122	2	0	0
Anaerococcus obesiensis	1287640	species	1894618	2	0	0
Hymenobacter sp. APR13	1356852	species	5010594	2	2	0
Sphingomonas sp. LK11	1390395	species	3938206	2	0	0
Arsenophonus endosymbiont of Apis mellifera	1541805	species	3639254	2	0	0
Methylophilus sp. TWE2	1662285	species	3079044	2	2	0
Blastomonas sp. RAC04	1842535	species	4403499	2	1	0
Bradyrhizobium sp. SK17	2057741	species	8288568	2	2	0
Synechocystis sp. IPPAS B-1465	2116702	species	3950993	2	0	0
Methylobacterium durans	2202825	species	6788375	2	2	0
Methylobacterium terrae	2202827	species	6162702	2	2	0
Granulicella sp. WH15	2602070	species	4673153	2	2	0
Hymenobacter sp. BRD67	2675877	species	4697693	2	1	0
Acinetobacter sp. WY4	2708348	species	3289425	2	1	0
Synechocystis sp. PCC 7338	2732530	species	3832803	2	0	0
Sphingobium sp. KCTC 72723	2733867	species	4429423	2	1	0
Streptomyces sp. CB00271	2750025	species	8309852	2	0	0
Sphingomonas aliaeris	2759526	species	4262007	2	0	0
Devosia sp. MC521	2759954	species	3780495	2	0	0
Lactiplantibacillus	2767842	genus	6247320	2	0	0
Thermomonas sp. XSG	2771436	species	3047478	2	0	0
Synechocystis sp. PCC 7339	2782213	species	3876863	2	0	0
Ralstonia sp. 56D2	2842456	species	5310536	2	2	0
Sphingomonas sp. AK-PDB1-5	2872652	species	4298284	2	2	0
Thermosynechococcaceae	2881378	family	2622075	2	0	0
Thermoleptolyngbya sichuanensis	2885951	species	5525100	2	0	0
Lysinibacillus sp. GJ-1	2896845	species	4692309	2	2	0
Sphingomonas sp. DM2-R-LB4	2899123	species	4386171	2	2	0
Stella humosa	94	species	5832650	1	1	0
Spirochaeta thermophila	154	species	2516433	1	0	0
Azospirillum brasilense	192	species	58169025	1	0	0
Pseudomonas	286	genus	9209722	1	1	0
Pseudomonas fluorescens	294	species	6544661	1	1	0
Pseudomonas mendocina	300	species	5403413	1	1	0
Pseudomonas putida	303	species	6202198	1	1	0
Pseudomonas syringae	317	species	8596101	1	0	0
Agrobacterium vitis	373	species	6320946	1	1	0
Methylococcus capsulatus	414	species	3304561	1	1	0
Acetobacter	434	genus	3599104	1	0	0
Neisseria meningitidis	487	species	2222288	1	0	0
Neisseria sicca	490	species	2291167	1	1	0
Pantoea agglomerans	549	species	64373304	1	1	0
Pantoea ananatis	553	species	4838981	1	1	0
Oscillatoria	1158	genus	8038262	1	0	0
Fischerella	1190	genus	0	1	0	0
Firmicutes	1239	phylum	4005506	1	0	0
Dermacoccus nishinomiyaensis	1274	species	3113642	1	1	0
Kytococcus sedentarius	1276	species	2785024	1	1	0
Staphylococcus epidermidis	1282	species	2601987	1	0	0
Streptococcus thermophilus	1308	species	1844731	1	1	0
Enterococcus	1350	genus	3062762	1	0	0
Bacillus	1386	genus	6611209	1	0	0
Bacillus cereus	1396	species	6509544	1	0	0
Lactobacillus delbrueckii	1584	species	3397814	1	0	0
Erysipelothrix	1647	genus	1770425	1	0	0
Mycoplasmopsis californica	2113	species	799088	1	0	0
Saccharomycetes	4891	class	11715326	1	0	0
Helotiales	5178	order	42630066	1	0	0
Sphingomonas	13687	genus	5388526	1	0	0
Nostoc sp. PCC 7524	28072	species	6718869	1	0	0
Trichocomaceae	28568	family	0	1	0	0
Kluyveromyces lactis	28985	species	10729447	1	1	0
Staphylococcus capitis	29388	species	2503265	1	0	0
Synechococcus sp. PCC 7002	32049	species	3409935	1	0	0
Sphingomonas sanguinis	33051	species	4372860	1	0	0
Brevibacterium casei	33889	species	19406386	1	1	0
Rhodovulum	34008	genus	4347929	1	0	0
Liberibacter	34019	genus	1262398	1	0	0
Clavicipitaceae	34397	family	0	1	0	0
Ideonella dechloratans	36863	species	4544016	1	0	0
Rubrobacter radiotolerans	42256	species	3267233	1	0	0
Ammonifex degensii	42838	species	2157067	1	0	0
Caldicellulosiruptor	44000	genus	2744362	1	1	0
Hydrogenophaga pseudoflava	47421	species	4905973	1	0	0
Borrelia miyamotoi	47466	species	937966	1	0	0
Pseudomonas amygdali	47877	species	7673951	1	0	0
Streptomyces venezuelae	54571	species	8223505	1	1	0
Halothece sp. PCC 7418	65093	species	4179170	1	1	0
Caulobacter sp. FWC26	69665	species	4869030	1	1	0
Kocuria palustris	71999	species	2854447	1	1	0
Pseudomonadales	72274	order	8936329	1	0	0
Maricaulis maris	74318	species	3368780	1	0	0
Brevundimonas mediterranea	74329	species	3383373	1	1	0
Vibrio rumoiensis	76258	species	4207152	1	1	0
Myroides	76831	genus	0	1	0	0
Caulobacteraceae	76892	family	4141461	1	0	0
Cylindrospermopsis	77021	genus	3870103	1	0	0
Acidovorax citrulli	80869	species	5352772	1	0	0
Microbacterium oxydans	82380	species	7731180	1	0	0
Eggerthella lenta	84112	species	3632260	1	0	0
Oligella ureolytica	90244	species	2832856	1	0	0
Oligella urethralis	90245	species	2511315	1	0	0
Bradyrhizobium sp. ORS 285	115808	species	7797098	1	0	0
Propionibacterium australiense	119981	species	3044331	1	1	0
Chromatiales	135613	order	3742874	1	0	0
Eurotiomycetes	147545	class	0	1	0	0
Sordariomycetes	147550	class	37828236	1	0	0
Metabacillus litoralis	152268	species	10558472	1	1	0
Sphingomonas melonis	152682	species	4196755	1	0	0
Pseudoalteromonas agarivorans	176102	species	4544962	1	1	0
Erwinia billingiae	182337	species	5372268	1	1	0
Entomoplasmatales	186328	order	1231810	1	0	0
Synechococcus sp. PCC 6312	195253	species	3720499	1	0	0
Synechococcus sp. PCC 7117	195498	species	3432101	1	0	0
Xanthomonas arboricola pv. juglandis	195709	leaf	15340411	1	1	0
Dictyoglomales	203487	order	1907773	1	0	0
Parvularcula bermudensis	208216	species	2902643	1	0	0
Mycolicibacterium madagascariense	212765	species	5940375	1	1	0
Treponema putidum	221027	species	2800562	1	0	0
Comamonas aquatica	225991	species	11891249	1	0	0
Bradyrhizobium betae	244734	species	7419402	1	0	0
Gloeobacter violaceus PCC 7421	251221	strain	4659019	1	0	0
Chroococcidiopsis thermalis PCC 7203	251229	strain	6689401	1	1	0
Cyanobium sp. NS01	261284	species	2748087	1	0	0
Pseudomonas savastanoi pv. phaseolicola 1448A	264730	strain	6112448	1	0	0
Sphingopyxis granuli	267128	species	9167720	1	0	0
Phenylobacterium zucineum	284016	species	4379231	1	0	0
Elizabethkingia	308865	genus	4115229	1	0	0
Rhodopseudomonas palustris HaA2	316058	strain	5331656	1	1	0
Methylobacterium oryzae	334852	species	6286629	1	0	0
Olleya	336276	genus	0	1	0	0
Ramlibacter tataouinensis TTB310	365046	strain	4070193	1	1	0
Synechococcus sp. PCC 7003	374981	species	3345085	1	0	0
Synechococcus sp. PCC 73109	374982	species	3298676	1	0	0
Planococcus donghaensis	414778	species	3319331	1	0	0
Pseudothermotoga lettingae TMO	416591	strain	2135342	1	0	0
Methylobacterium phyllosphaerae	418223	species	6316624	1	0	0
Sphingomonas insulae	424800	species	3742477	1	1	0
Variovorax sp. PBL-H6	434009	species	6871554	1	1	0
Variovorax boronicumulans	436515	species	7137898	1	0	0
Microcystis aeruginosa NIES-298	449468	strain	5015081	1	1	0
Rhodopseudomonas boonkerdii	475937	species	5632343	1	0	0
Modestobacter marinus	477641	species	5575517	1	0	0
Heliomicrobium modesticaldum Ice1	498761	strain	3075407	1	1	0
Cutibacterium acnes SK137	553199	strain	2495334	1	0	0
Acidovorax carolinensis	553814	species	17451017	1	1	0
Delftia lacustris	558537	species	14176088	1	0	0
Hirschia baltica ATCC 49814	582402	strain	3540114	1	1	0
Brevundimonas naejangsanensis	588932	species	9124003	1	1	0
Acidovorax avenae subsp. avenae ATCC 19860	643561	strain	5482170	1	0	0
Mesotoga prima MesG1.Ag.4.2	660470	strain	2975953	1	1	0
Agarivorans gilvus	680279	species	4416600	1	0	0
Candidatus Atelocyanobacterium thalassa	713887	species	1467708	1	0	0
Methylobacterium sp. XJLW	739141	species	6666616	1	1	0
Thermodesulfobium narugense DSM 14796	747365	strain	1898865	1	0	0
Acinetobacter indicus	756892	species	60645628	1	1	0
Mycolicibacterium litorale	758802	species	11213659	1	1	0
Pseudoalteromonas arabiensis	874454	species	3576481	1	0	0
Methylobacterium mesophilicum SR1.6/6	908290	strain	6555179	1	0	0
Tardiphaga robiniae	943830	species	6571273	1	1	0
Streptococcus suis JS14	945704	strain	2137435	1	0	0
Solibacillus silvestris StLB046	1002809	strain	3984229	1	1	0
Microbacterium lemovicicum	1072463	species	3555647	1	1	0
Comamonas serinivorans	1082851	species	4522913	1	0	0
Cutibacterium acnes subsp. defendens ATCC 11828	1091045	strain	2488626	1	0	0
Sphingomonas sanxanigenens DSM 19645 = NX02	1123269	strain	6580298	1	1	0
Pseudothermotoga elfii DSM 9442 = NBRC 107921	1123383	strain	2169860	1	0	0
Crinalium epipsammum PCC 9333	1173022	strain	5620407	1	1	0
Gloeobacter kilaueensis JS1	1183438	strain	4724791	1	0	0
Cloacibacillus porcorum	1197717	species	3585187	1	0	0
Enterococcus faecalis ATCC 29212	1201292	strain	3048131	1	1	0
Aspergillus puulaauensis	1220207	species	34318862	1	1	0
Bradyrhizobium oligotrophicum S58	1245469	strain	8264165	1	0	0
cyanobacterium endosymbiont of Braarudosphaera bigelowii	1285375	leaf	1491611	1	0	0
Treponema pedis str. T A4	1291379	strain	2889325	1	0	0
Aquabacterium olei	1296669	species	4256308	1	1	0
Thermosulfidibacter takaii ABI70S6	1298851	strain	1816670	1	0	0
Bradyrhizobium guangzhouense	1325095	species	8138177	1	1	0
Richelia sinica FACHB-800	1357546	strain	5729487	1	0	0
Sphingopyxis sp. QXT-31	1357916	species	4285026	1	1	0
Vulgatibacter incomptus	1391653	species	4350553	1	0	0
Exiguobacterium sp. MH3	1399115	species	3164195	1	1	0
Thermotoga caldifontis AZM44c09	1408159	strain	2014912	1	0	0
Thermotoga profunda AZM34c06	1408160	strain	2187612	1	0	0
Athalassotoga saccharophila	1441386	species	2044999	1	0	0
Candidatus Atelocyanobacterium thalassa isolate ALOHA	1453429	leaf	1443806	1	0	0
Moorena producens PAL-8-15-08-1	1458985	strain	9708656	1	1	0
Oxynema	1492710	genus	6357750	1	0	0
Sphingomonas sp. HMP9	1517554	species	4003418	1	0	0
Bosea vaviloviae	1526658	species	6713548	1	1	0
Brevundimonas sp. DS20	1532555	species	3475610	1	1	0
Sphingomonas taxi	1549858	species	4061902	1	0	0
Blastomonas fulva	1550728	species	4123210	1	0	0
Sphingomonas panacis	1560345	species	5322941	1	1	0
Rhodovulum sp. P5	1564506	species	4473545	1	0	0
Actibacterium sp. EMB200-NS6	1609966	species	4147426	1	0	0
Sphingomonas hengshuiensis	1609977	species	5228389	1	1	0
Citromicrobium sp. JL477	1634516	species	3258499	1	0	0
Egibacter rhizosphaerae	1670831	species	4637169	1	0	0
Croceicoccus sp. Ery15	1703338	species	3633189	1	0	0
Croceicoccus sp. Ery5	1703340	species	3836718	1	1	0
Thermodesulfobium acidiphilum	1794699	species	1774794	1	0	0
Frondihabitans sp. PAMC 28766	1795630	species	4766863	1	1	0
Tetrasphaera sp. HKS02	1813880	species	3482451	1	0	0
Agrobacterium sp. RAC06	1842536	species	4964647	1	0	0
Sphingobium sp. RAC03	1843368	species	4369746	1	1	0
Hymenobacter nivis	1850093	species	5027597	1	1	0
Ancylobacter sp. TS-1	1850374	species	3963437	1	1	0
Sphingopyxis sp. MG	1866325	species	4222860	1	0	0
Microcoleaceae	1892252	family	6357750	1	0	0
Stenotrophomonas sp. LM091	1904944	species	4317450	1	1	0
Sphingopyxis sp. FD7	1914525	species	3938226	1	0	0
Delftia sp. HK171	1920191	species	6430384	1	0	0
Tardibacter chloracetimidivorans	1921510	species	3787976	1	0	0
Acidovorax monticola	1926868	species	4679990	1	0	0
Microbacterium sp. TPU 3598	1938334	species	3822982	1	0	0
Sphingomonas sp. LM7	1938607	species	4155514	1	1	0
Microcystis sp. MC19	1967666	species	5020243	1	0	0
Bosea sp. ANAM02	2020412	species	5647487	1	0	0
Koinonema	2023214	genus	0	1	0	0
Rubrobacter indicoceani	2051957	species	3078689	1	0	0
Olleya sp. Bg11-27	2058135	species	4314320	1	1	0
Curtobacterium sp. SGAir0471	2070337	species	3531991	1	1	0
Agromyces badenianii	2080742	species	3052052	1	1	0
Methylibium sp. Pch-M	2082386	species	3941137	1	1	0
Miniimonas sp. S16	2171623	species	3772642	1	0	0
Methylobacterium radiodurans	2202828	species	5539695	1	0	0
Planococcus halotolerans	2233542	species	3519247	1	1	0
Paraflavitalea soli	2315862	species	8443189	1	1	0
Sphingomonas paeninsulae	2319844	species	3994557	1	1	0
Tabrizicola piscis	2494374	species	4387422	1	0	0
Pseudomonas sp. MPC6	2498848	species	7221214	1	1	0
Xanthobacter dioxanivorans	2528964	species	6650762	1	0	0
Cellulomonas shaoxiangyii	2566013	species	3909366	1	0	0
Novosphingobium sp. EMRT-2	2571749	species	4770198	1	0	0
Nocardioides jishulii	2575440	species	3536142	1	0	0
Nostoc sp. C057	2576903	species	9234448	1	1	0
Nostoc sp. TCL26-01	2576904	species	7387676	1	1	0
Pseudomonas sp. KBS0707	2578110	species	6109947	1	0	0
Lysinibacillus agricola	2590012	species	5285903	1	0	0
Cellulomonas sp. Y8	2591145	species	4475991	1	0	0
Brevundimonas sp. M20	2591463	species	3315348	1	1	0
Sphingomonas sp. NBWT7	2596913	species	3386925	1	1	0
Pseudomonas sp. KUIN-1	2609418	species	6028589	1	0	0
Hymenobacter baengnokdamensis	2615203	species	4428884	1	0	0
Rubrobacter marinus	2653852	species	4420351	1	0	0
Sphingobium sp. CAP-1	2676077	species	4622475	1	0	0
Sphingomonas profundi	2681549	species	4538634	1	1	0
Xylophilus rhododendri	2697032	species	5873400	1	0	0
Mumia sp. ZJ1417	2708082	species	4190080	1	1	0
Delftia sp. WY8	2708352	species	6722355	1	0	0
Phycicoccus sp. HDW14	2714941	species	4071256	1	1	0
Acinetobacter sp. NEB149	2725684	species	3490949	1	0	0
Cellulomonas taurus	2729175	species	3437431	1	1	0
Paraburkholderia sp. PGU19	2735434	species	11246397	1	1	0
Nocardioides sp. MC1495	2736757	species	4206296	1	0	0
Roseomonas haemaphysalidis	2768162	species	4898652	1	1	0
Brevundimonas pondensis	2774189	species	3550773	1	0	0
Gloeobacter morelensis MG652769	2781736	strain	5102396	1	0	0
Brevundimonas vitisensis	2800818	species	2976716	1	1	0
Curtobacterium sp. 24E2	2804758	species	3805409	1	1	0
Escherichia coli O126:H45	2810407	leaf	5402822	1	1	0
Thermoleptolyngbya sp. PKUAC-SCTB121	2811482	species	5490383	1	0	0
Rhizobium sp. B21/90	2819993	species	6557255	1	0	0
Rhizobium sp. K15/93	2819996	species	6660338	1	0	0
Sphingosinicellaceae	2820280	family	0	1	0	0
Miltoncostaea marina	2843215	species	3370274	1	0	0
Atribacter laminatus	2847778	species	3101225	1	0	0
Nocardioides sp. G188	2849501	species	4901775	1	0	0
Massilia sp. NP310	2861282	species	6070534	1	1	0
Brevundimonas sp. PAMC22021	2861285	species	2915592	1	1	0
Moraxellales	2887326	order	4092857	1	0	0
Sphingomonas sp. S9-5	2890321	species	3678193	1	0	0
Nocardioides sp. cx-173	2898796	species	4445725	1	0	0
