## Supplemental Table 2 for "Conserving a threatened North American walnut: a chromosome-scale reference genome for butternut (*Juglans cinerea*)"

### Sheet: Sheet1
	Repeat class	Repeat family/subfamily	Number of elements	Length occupied (bp)	% of sequenced
Retroelements			255719	154926078	28.72
	SINEs		216	112925	0.02
	LINEs		45748	33677172	6.24
		L1/CIN4	45748	33677172	6.24
	LTR elements		209755	121135981	22.46
		Gypsy/DIRS1	59339	43874894	8.13
		Ty1/Copia	105213	59963679	11.12
DNA transposons			20693	16937308	3.14
Rolling-circles			3434	1737514	0.32
Unclassified			523601	120945668	22.42
Total interspersed repeats			-	292809054	54.28
Small RNA			408	84178	0.02
Satellites			0	0	0
Simple repeats			167588	6427631	1.19
Low complexity			23145	1118403	0.21
