## Supplemental Table 3 for "Conserving a threatened North American walnut: a chromosome-scale reference genome for butternut (*Juglans cinerea*)"

### Sheet: Sheet1
SRA #	Tissue Type	Read Length (bp)	Total Bases	Bases After Adapter Trimming	HiSAT2 Mapping Rate (%)
SRR6134108	Leaves	100 PE	4290195200	4286424286	92.69
SRR6134115	Leaves	100 PE	4298419200	4295212378	92.91
SRR6134116	Leaves	100 PE	4280072600	4276323160	93.5
SRR6134193	Leaves	100 PE	4237144800	4233106400	90.98
SRR6134194	Leaves	100 PE	4241008000	4237255190	88.77
SRR6134195	Leaves	100 PE	4298801000	4295292516	88.18
