## Supplemental Table 4 for "Conserving a threatened North American walnut: a chromosome-scale reference genome for butternut (*Juglans cinerea*)"

### Sheet: Sample Information
Taxon	Source	Project ID	Sample ID
Carya illinoinensis	Phytozome	PRJNA680555	SAMN16882286
Juglans cathayensis	TreeGenes	PRJNA445704	SAMN08795866
Juglans cinerea	ISG	PRJEB56451	SAMEA111438462
Juglans hindsii	TreeGenes	PRJNA445704	SAMN08795864
Juglans mandshurica	CNCB	PRJCA006358	SAMC451603
Juglans microcarpa	TreeGenes	PRJNA445704	SAMN08795863
Juglans nigra	TreeGenes	PRJNA445704	SAMN08795865
Juglans regia	NCBI	PRJNA291087	SAMN08193751
Juglans sigillata	TreeGenes	PRJNA445704	SAMN08795862
Pterocarya stenoptera	TreeGenes	PRJNA445704	SAMN08795867

### Sheet: OrthoFinder Statistics per Spec
Category	Carya illinoinensis	Juglans cathayensis	Juglans cinerea	Juglans hindsii	Juglans mand
Number of genes	68161	34066	33275	28664	48371	41611	29949	45959	26835	44318
Number of genes in orthogroups	63483	33210	32743	28261	44348	40156	28801	45245	26300	41857
Number of unassigned genes	4678	856	532	403	4023	1455	1148	714	535	2461
Percentage of genes in orthogroups	93.1	97.5	98.4	98.6	91.7	96.5	96.2	98.4	98	94.4
Percentage of unassigned genes	6.9	2.5	1.6	1.4	8.3	3.5	3.8	1.6	2	5.6
Number of orthogroups containing species	24030	21741	22863	21657	25172	22776	22481	22129	2024
Percentage of orthogroups containing species	70.8	64.1	67.4	63.8	74.2	67.1	66.3	65.2	59.7	65
Number of species-specific orthogroups	1292	158	132	43	1051	290	58	181	62	809
Number of genes in species-specific orthogroups	4227	337	328	96	3903	625	150	587	143	2025
Percentage of genes in species-specific orthogroups	7.2	1	1	0.3	8.1	1.5	0.5	1.3	0.5	4.6

### Sheet: OrthoFinder - Total Orthologs
# Output of OrthologuesStats_Totals.tsv
	Carya_illinoinensis	Juglans_cathayensis	Juglans_cinerea	Juglans_hindsii	Juglans_mandshurica	Juglans_microcarpa	Juglans_nigra	Juglans_regia	Juglans_sigillata	Pterocarya_stenoptera
Carya_illinoinensis	0	40739	46044	42075	48921	42730	46246	49686	38778	48072
Juglans_cathayensis	25445	0	25907	24976	26452	25256	23862	25237	23898	26834
Juglans_cinerea	26012	24430	0	23563	27124	23797	25034	25727	22394	25698
Juglans_hindsii	22108	21530	21894	0	21993	23653	21579	21988	20715	23213
Juglans_mandshurica	30925	26852	29622	26116	0	26833	29368	30773	24703	29567
Juglans_microcarpa	30562	29387	29941	31967	30259	0	29515	30164	28355	32208
Juglans_nigra	23557	20105	22810	21187	23899	21570	0	23348	19372	22557
Juglans_regia	37820	30953	35012	31822	37092	32186	34771	0	30112	35605
Juglans_sigillata	20979	20600	20970	20745	20908	20941	19815	21339	0	22143
Pterocarya_stenoptera	32368	30799	31696	31198	31773	31649	30515	31676	29654	0

### Sheet: OrthoFinder - One-to-One Orthol
# Output of OrthologuesStats_one-to-one.tsv
	Carya_illinoinensis	Juglans_cathayensis	Juglans_cinerea	Juglans_hindsii	Juglans_mandshurica	Juglans_microcarpa	Juglans_nigra	Juglans_regia	Juglans_sigillata	Pterocarya_stenoptera
Carya_illinoinensis	0	9502	12398	11600	12724	7255	13148	11786	10981	6480
Juglans_cathayensis	9502	0	15086	15076	14825	9963	14962	11583	14356	8852
Juglans_cinerea	12398	15086	0	17361	17968	11005	18994	14966	16448	9806
Juglans_hindsii	11600	15076	17361	0	16279	13063	19137	14170	17316	10531
Juglans_mandshurica	12724	14825	17968	16279	0	10287	18410	15030	15437	9191
Juglans_microcarpa	7255	9963	11005	13063	10287	0	12476	8907	10998	6948
Juglans_nigra	13148	14962	18994	19137	18410	12476	0	15680	17065	10621
Juglans_regia	11786	11583	14966	14170	15030	8907	15680	0	14328	7691
Juglans_sigillata	10981	14356	16448	17316	15437	10998	17065	14328	0	9971
Pterocarya_stenoptera	6480	8852	9806	10531	9191	6948	10621	7691	9971	0

### Sheet: OrthoFinder - Many-to-one Ortho
# Output of OrthologuesStats_many-to-one.tsv
	Carya_illinoinensis	Juglans_cathayensis	Juglans_cinerea	Juglans_hindsii	Juglans_mandshurica	Juglans_microcarpa	Juglans_nigra	Juglans_regia	Juglans_sigillata	Pterocarya_stenoptera
Carya_illinoinensis	0	23158	25513	27875	24323	19446	31753	17106	25344	23374
Juglans_cathayensis	6182	0	8031	8449	7918	5029	8149	6802	8039	6263
Juglans_cinerea	2913	4537	0	4957	4735	3324	5284	2778	4581	4967
Juglans_hindsii	1723	1878	1879	0	2015	1367	1877	1633	2048	2673
Juglans_mandshurica	4852	7193	8203	8407	0	6360	9994	5981	7805	8411
Juglans_microcarpa	11578	13059	15390	17451	15052	0	16392	12997	15548	11285
Juglans_nigra	1171	984	1131	1099	1411	857	0	1004	1219	2422
Juglans_regia	7426	13070	14803	15993	14179	10923	18173	0	14388	13663
Juglans_sigillata	1887	1874	2065	2229	2057	1465	2094	1517	0	2552
Pterocarya_stenoptera	12260	13862	16580	17592	15794	10399	17444	13802	16515	0

### Sheet: OrthoFinder - One-to-Many Ortho
# Output of OrthologuesStats_one-to-many.tsv
	Carya_illinoinensis	Juglans_cathayensis	Juglans_cinerea	Juglans_hindsii	Juglans_mandshurica	Juglans_microcarpa	Juglans_nigra	Juglans_regia	Juglans_sigillata	Pterocarya_stenoptera
Carya_illinoinensis	0	2823	1306	753	1867	5442	487	2707	839	5625
Juglans_cathayensis	6312	0	1842	846	2730	6214	438	4506	860	6456
Juglans_cinerea	7254	3829	0	861	3174	7405	450	5129	952	7708
Juglans_hindsii	7604	3971	2236	0	3266	8405	453	5489	1045	8137
Juglans_mandshurica	6967	3695	1932	888	0	7165	548	5028	946	7327
Juglans_microcarpa	5149	2296	1496	615	2405	0	341	3723	681	4831
Juglans_nigra	8615	3833	2389	847	3769	7927	0	6258	963	8132
Juglans_regia	5331	3176	1257	730	2307	6203	398	0	696	6395
Juglans_sigillata	6996	3774	2064	931	3014	7408	533	4977	0	7683
Pterocarya_stenoptera	5790	2737	2135	1146	2940	5125	1048	4305	1136	0
