## Supplemental Table 5 for "Conserving a threatened North American walnut: a chromosome-scale reference genome for butternut (*Juglans cinerea*)"

### Sheet: Sheet1
Reads	High accurate duplex		Super accurate simplex
Assembly stage	Flye	Flye + Medaka	Flye	Flye + Medaka	Flye + Purge Haplotigs	Flye + RagTag	Chromosome-only (Flye)	Canu	Canu + Purge Haplotigs	Canu + RagTag	Chromosome-only (Canu)
BUSCO (Dataset: Embryophyta_odb10)
Complete (Single & Duplicated)	0.991	0.99	0.989	0.989	0.988	0.99	0.99	0.992	0.992	0.99	0.99
Single	0.918	0.916	0.916	0.917	0.919	0.921	0.921	0.866	0.918	0.919	0.919
Duplicated	0.073	0.074	0.073	0.072	0.069	0.069	0.069	0.126	0.074	0.071	0.071
Fragmented	0.006	0.006	0.007	0.007	0.007	0.006	0.006	0.005	0.004	0.005	0.005
Missing	0.003	0.004	0.004	0.004	0.005	0.004	0.004	0.003	0.004	0.005	0.005
QUAST
Number of contigs	1456	1456	1320	1320	667	175	16	2286	345	58	16
Largest contig (bp)	9558362	9566474	15655663	15673758	15673758	51095833	51095833	10262831	10262831	53338669	553338669
Total length (bp)	567498689	567825439	570271869	570732257	544151783	544200983	535674260	690644652	543323532	543352232	539433174
GC content (%)	36.93	36.92	36.96	36.93	36.77	36.77	36.7	36.77	36.67	36.67	36.64
N50 (bp)	2450992	2452879	2545706	2548251	2593336	34385162	34385162	2393096	3024189	34859067	34859067
L50	71	71	60	60	55	7	7	87	60	7	7
#Ns per 100kb	0.88	0.02	0.74	0	0	9.04	9.18	0	0	5.28	5.32
