## Supplemental Table 6 for "Conserving a threatened North American walnut: a chromosome-scale reference genome for butternut (*Juglans cinerea*)"

### Sheet: Sheet1
Program	BRAKER (Protein)	BRAKER (RNA)		TSEBRA (RNA + Protein)
	Unfiltered	Unfiltered	Filtered *Final annotations	Unfiltered	Filtered
BUSCO (% Complete)	0.943	97.2	97.2	96.8	96.8
# of genes	43856	38377	30526	35437	30328
Mono:Multi	0.331	0.286	0.207	0.54	0.357
Annotation Rate (%)	78.7	77.1	98.1	86.2	98.1
Mean gene length	3182	4187	4866	3435	3929
Mean exon length	243	209	211	238	236
