## Supplemental Table 7 for "Conserving a threatened North American walnut: a chromosome-scale reference genome for butternut (*Juglans cinerea*)"

### Sheet: Sheet1
Orthogroup	J. cinerea Present	Base Change	Expanding/Contracting	COG ID	COG Description	EggNOG Description
OG0000013	Yes	-9	C	Z	Cytoskeleton	Tubulin
OG0000025	No	-8	C	O	Posttranslational modification, protein turnover, chaperones	heat shock protein 70
OG0000006	No	-7	C	T	Signal transduction mechanisms	disease resistance
OG0000021	Yes	-7	C	S	Function unknown	RBD (RNA-binding domain)
OG0000022	No	-7	C	S	Function unknown	RBD (RNA-binding domain)
OG0000037	No	-7	C	S	Function unknown	Myb/SANT-like DNA-binding domain
OG0000040	Yes	-7	C	T	Signal transduction mechanisms	Cysteine-rich receptor-like protein kinase
OG0000044	Yes	-7	C	Q	Secondary metabolites biosynthesis, transport and catabolism	Dehydrogenase
OG0000010	Yes	-6	C	I	Lipid transport and metabolism	lipolytic acyl hydrolase (LAH)
OG0000012	Yes	-6	C	S	Function unknown	FAR1-RELATED SEQUENCE
OG0000032	Yes	-6	C	G	Carbohydrate transport and metabolism	glycosyl hydrolase
OG0000041	No	-6	C	T	Signal transduction mechanisms	Wall-associated receptor kinase
OG0000052	No	-6	C	K	Transcription	mitochondrial transcription termination factor protein
OG0000064	Yes	-6	C	T	Signal transduction mechanisms	Protein kinase
OG0000131	No	-6	C	S	Function unknown	Plant protein of unknown function
OG0000018	Yes	-5	C	T	Signal transduction mechanisms	Wall-associated receptor kinase
OG0000031	Yes	-5	C	S	Function unknown	RBD (RNA-binding domain)
OG0000070	No	-5	C	T	Signal transduction mechanisms	Cysteine-rich receptor-like protein kinase
OG0000102	No	-5	C	G	Carbohydrate transport and metabolism	UDP-glycosyltransferase family
OG0000110	No	-5	C	S	Function unknown	Germin-like protein subfamily T member
OG0000126	No	-5	C	T	Signal transduction mechanisms	Cysteine-rich receptor-like protein kinase
OG0000140	No	-5	C	T	Signal transduction mechanisms	NB-LRR
OG0000152	No	-5	C	G	Carbohydrate transport and metabolism	glycosyl hydrolase
OG0000163	No	-5	C	O	Posttranslational modification, protein turnover, chaperones	Peptidase C1 family
OG0000169	No	-5	C	L	Replication, recombination and repair	zinc finger
OG0000217	No	-5	C	T	Signal transduction mechanisms	Cysteine-rich receptor-like protein kinase
OG0000084	No	-4	C	Q	Secondary metabolites biosynthesis, transport and catabolism	cytochrome P450
OG0000097	Yes	-4	C	S	Function unknown	RBD (RNA-binding domain)
OG0000104	Yes	-4	C	E	Amino acid transport and metabolism	Lipoxygenase
OG0000188	Yes	-4	C	L	Replication, recombination and repair	Domain of unknown function
OG0000277	No	-4	C	T	Signal transduction mechanisms	PAN-like domain
OG0000292	Yes	-4	C	Q	Secondary metabolites biosynthesis, transport and catabolism	Peroxidase class III family
OG0000155	No	-3	C	S	Function unknown	FAR1-RELATED SEQUENCE
OG0000190	No	-3	C	S	Function unknown	Plant protein of unknown function
OG0000237	No	-3	C	T	Signal transduction mechanisms	Wall-associated receptor kinase
OG0000330	No	-3	C	S	Function unknown	UPF0481 protein
OG0000388	No	-3	C	G	Carbohydrate transport and metabolism	glycosyl hydrolase
OG0000514	No	-3	C	Q	Secondary metabolites biosynthesis, transport and catabolism	Peroxidase class III family
OG0000526	No	-3	C	S	Function unknown	Resistance protein
OG0000539	No	-3	C	S	Function unknown	Cysteine-rich receptor-like protein kinase
OG0000699	No	-3	C	C	Energy production and conversion	(S)-2-hydroxy-acid oxidase
OG0000730	No	-3	C	S	Function unknown	zinc-binding in reverse transcriptase
OG0000754	No	-3	C	T	Signal transduction mechanisms	Cysteine-rich receptor-like protein kinase
OG0001061	No	-3	C	S	Function unknown	UPF0481 protein
OG0001583	No	-3	C	K	Transcription	mTERF
OG0001822	Yes	3	E	S	Function unknown	Uncharacterized
OG0002654	Yes	3	E	Z	Cytoskeleton	ADF (actin binding)
OG0000326	Yes	4	E	S	Signal transduction mechanisms	EF hand
OG0003575	Yes	4	E	S	Function unknown	Uncharacterized
OG0000281	Yes	6	E	P	Inorganic ion transport and metabolism	Calcium-selective channel
OG0000703	Yes	6	E	K	Transcription	ARF (Auxin response factors)
OG0000275	Yes	7	E	D	Cell cycle control and mitosis	Meprin and TRAF domain
OG0000384	Yes	8	E	S	Function unknown	Ripening-related protein
OG0000107	Yes	11	E	O	Posttranslational modification, protein turnover, chaperones	heat shock protein 70

### Sheet: Sheet3
	cinerea	man	nigra	regia
OG0000041		GWHPBEUN039229, GWHPBEUN039230, GWHPBEUN039231, GWHPBEUN039232, GWHPBEUN039233, GWHPBEUN039236	evm.model.Chr6.253, evm.model.Chr6.255, evm.model.Chr6.264, evm.model.Chr6.265	XP_018807860.1, XP_018807861.1, XP_018808756.1, XP_018812976.1, XP_018812977.1, XP_018812978.1, XP_018828352.1, XP_018828354.1, XP_018828362.1, XP_018828363.1, XP_035546433.1, XP_035546434.1, XP_035546437.1, XP_035546438.1, XP_035546439.1, XP_035546440.1, XP_035546441.1, XP_035546442.1, XP_035546443.1, XP_035546444.1, XP_035546445.1, XP_035546448.1, XP_035546990.1, XP_035546994.1
OG0000018	g26334.t1, g37897.t1, g4058.t1	GWHPBEUN019779, GWHPBEUN028464, GWHPBEUN039238	evm.model.Chr13.2463, evm.model.Chr13.2465, evm.model.Chr13.2469, evm.model.Chr13.2476.1, evm.model.Chr13.2480, evm.model.Chr15.198, evm.model.Chr6.271	XP_018806449.1, XP_018807645.2, XP_018807646.2, XP_018828981.1, XP_018830520.2, XP_018843812.1, XP_018847274.1, XP_018847287.2, XP_018850991.2, XP_018856526.1, XP_035540289.1, XP_035540559.1, XP_035546550.1, XP_035546551.1, XP_035546989.1, XP_035546996.1, XP_035546997.1
OG0000237		GWHPBEUN039226, GWHPBEUN039235	evm.model.Chr6.252, evm.model.Chr6.256	XP_018828358.1, XP_018828359.1, XP_018828361.1, XP_035546435.1, XP_035546436.1, XP_035546446.1, XP_035546447.1, XP_035546449.1
	man
OG0000041	rna-Jman007T0026000.1	rna-Jman007T0026000.2	rna-Jman007T0026000.3	rna-Jman007T0026000.4	rna-Jman007T0026100.1	rna-Jman007T0026400.1
OG0000018	rna-Jman016T0020200.1	rna-Jman003T0257800.1	rna-Jman007T0026600.1
OG0000237	rna-Jman007T0025700.1	rna-Jman007T0026300.1
